# Advancing RNAi-Based Strategies Against Downy Mildews: Insights Into dsRNA Uptake and Gene Silencing

**DOI:** 10.1101/2025.03.31.646348

**Authors:** Deniz Göl, Emeka Okechukwu, Gizem Ünal, Anne Webb, Tom Woods, Yiguo Hong, Sherif M. Sherif, Theresa Wacker, David J. Studholme, John M. McDowell, Mahmut Tör

## Abstract

Downy mildew (DMs) dieases are caused by destructive obligate pathogens with limited control options, posing a significant threat to global agriculture. RNA interference (RNAi) has emerged as a promising, environmentally sustainable strategy for disease management. In this study, we evaluated the efficacy of dsRNA-mediated RNAi in suppressing key biological functions in DM pathogens of *Arabidopsis thaliana*, pea and lettuce DM pathogens, *Hyaloperonospora arabidopsidis* (*Hpa*), *Peronospora viciae* f. sp. *pisi* (*Pvp*) and *Bremia lactucae* (*Bl*), respectively. We specifically targeted the *cellulose synthase 3* (*CesA3)* and the *beta tubulin (BTUB)* genes. Silencing *CesA3* impaired spore germination and infection across multiple species, while *BTUB* silencing reinforced the potential of dsRNA-mediated inhibition. Reduction in gene expression levels correlated well with the sporulation assays confirming the effectiveness of dsRNA-mediated gene silencing. We used dsRNAs that were chemically synthesized, *in vitro* transcribed (IVT) or produced in *E. coli*. We found that the length and concentration of these dsRNAs significantly affected uptake efficiency, spore germination, and sporulation, with higher concentrations enhancing inhibitory effects. Confocal microscopy using Cy-5-labelled short-synthesized dsRNA (SS-dsRNA) provided direct evidence of spore uptake, confirming the potential of SS-dsRNA for pathogen control. However, species-specific sequence variations influenced dsRNA efficacy, underscoring the importance of target sequence design. Multiplexed RNAi impacted silencing synergisticly, further reducing germination and sporulation in *Hpa*. Additionally, we demonstrated that SS-dsRNA-mediated gene silencing is sustained over time, with a significant reduction in gene expression level at 4, 7, 10 and 11dpi. This indicates the durability and efficacy of this approach. Taken together, these findings demonstrate the potential of dsRNA-mediated gene silencing as a precision tool for managing DM pathogens.
