## Supplemental Table 1 for "Advancing RNAi-Based Strategies Against Downy Mildews: Insights Into dsRNA Uptake and Gene Silencing"

### Sheet: dsRNA Sequences
Supplemental Table 1. Nucleotide sequences of short, IVT- or E. Coli-produced dsRNAs used in this study.
dsRNA	Target Gene	Length of dsRNA	Sense Sequence (5'-3')	Antisense Sequence (5'-3')
Hpa-CESA3-Common-SS-dsRNA	HpaG810051	21	UGCGCUGGGGACUCAUGUGCU	AGCACAUGAGUCCCCAGCGCA
Hpa-CESA3-Common-SS-dsRNA		22	AUGCGCUGGGGACUCAUGUGCU	AGCACAUGAGUCCCCAGCGCAU
Hpa-CESA3-Common-SS-dsRNA		23	AUGCGCUGGGGACUCAUGUGCUA	UAGCACAUGAGUCCCCAGCGCAU
Hpa-CESA3-Common-SS-dsRNA		24	GAUGCGCUGGGGACUCAUGUGCUA	UAGCACAUGAGUCCCCAGCGCAUC
Hpa-CESA3-Common-SS-dsRNA		25	GAUGCGCUGGGGACUCAUGUGCUAC	GUAGCACAUGAGUCCCCAGCGCAUC
Hpa-CESA3-Common-SS-dsRNA		30	CUCGAUGCGCUGGGGACUCAUGUGCUACAA	UUGUAGCACAUGAGUCCCCAGCGCAUCGAG
Hpa-CESA3- Specific SS-dsRNA		30	GUCGUACUGAGGUACGUGCGAUGCGGCACU	AGUGCCGCAUCGCACGUACCUCAGUACGAC
Hpa-CESA3-Common-SS-dsRNA		50	UCAAUCAGCUCUCGAUGCGCUGGGGACUCAUGUGCUACAACCGCGUGGGC	GCCCACGCGGUUGUAGCACAUGAGUCCCCAGCGCAUCGAGAGCUGAUUGA
Hpa-CESA3-Common-SS-dsRNA		75	GCCGCUGUCGUCGUCAUUGGCGGCCUCAAUCAGCUCUCGAUGCGCUGGGGACUCAUGUGCUACAACCGCGUGGGC	GCCCACGCGGUUGUAGCACAUGAGUCCCCAGCGCAUCGAGAGCUGAUUGAGGCCGCCAAUGACGACGACAGCGGC
CESA3-E. coli-produced dsRNA		285	GUGCCCAGCGGCACGGCAUUCUGCACGGAGUGUGGCGAAGCCAUGCCGUCGGAAGACGCGAACCCAGACGUGAGCAUCUCACAGGCGCAGAUGCCGUCGGUCACGAUGAACAGUAAGAGCCAAGCGCCCGAGCGCUGGCAGCAAGUGCCGCAUCGCACGUACCUCAGUACGACGUCGUUCGUGGACCCGAAACACGCGAAAGAAGGCGGUGUGAGCAUGAAGGACAAUGGCCGCAGUAUCCGCUUUAUGGACGGGGGAGUCCAAGGCCCAGACGGCAAGAUGGGG	CCCCAUCUUGCCGUCUGGGCCUUGGACUCCCCCGUCCAUAAAGCGGAUACUGCGGCCAUUGUCCUUCAUGCUCACACCGCCUUCUUUCGCGUGUUUCGGGUCCACGAACGACGUCGUACUGAGGUACGUGCGAUGCGGCACUUGCUGCCAGCGCUCGGGCGCUUGGCUCUUACUGUUCAUCGUGACCGACGGCAUCUGCGCCUGUGAGAUGCUCACGUCUGGGUUCGCGUCUUCCGACGGCAUGGCUUCGCCACACUCCGUGCAGAAUGCCGUGCCGCUGGGCAC
Hpa-BTUB-SS-dsRNA	HpaG814031	30	CUUGGUGUGUGCUGCUAUGUCUGGUAUCAC	GUGAUACCAGACAUAGCAGCACACACCAAG
BTUB-E. coli- produced dsRNA		273	ACUGUCGUCGAGCCCUACAACGCUACGUUGUCGGUGCACCAGCUCGUGGAGAACGCUGAUGAAGUCAUGUGCCUUGACAAUGAGGCCCUGUAUGACAUUUGCUUCCGCACGCUGAAGCUCACGACUCCUACUUACGGUGAUCUGAAUCACUUGGUGUGUGCUGCUAUGUCUGGUAUCACGACGUGCCUACGUUUUCCCGGUCAGCUGAACUCAGACCUCCGUAAGCUGGCUGUGAACUUGAUUCCGUUUCCACGUCUUCACUUCUUCAUGAUU	AAUCAUGAAGAAGUGAAGACGUGGAAACGGAAUCAAGUUCACAGCCAGCUUACGGAGGUCUGAGUUCAGCUGACCGGGAAAACGUAGGCACGUCGUGAUACCAGACAUAGCAGCACACACCAAGUGAUUCAGAUCACCGUAAGUAGGAGUCGUGAGCUUCAGCGUGCGGAAGCAAAUGUCAUACAGGGCCUCAUUGUCAAGGCACAUGACUUCAUCAGCGUUCUCCACGAGCUGGUGCACCGACAACGUAGCGUUGUAGGGCUCGACGACAGU
802064-SS-dsRNA	HpaG802064	30	AACAGCAGCAGUACCCGCCCACGACGUUGG	CCAACGUCGUGGGCGGGUACUGCUGCUGUU
803108-SS-dsRNA	HpaG803108		GUGGAUGGUGCCAAGUAGCUGCCAAGUACA	UGUACUUGGCAGCUACUUGGCACCAUCCAC
802452-SS-dsRNA	HpaG802452		AAUUGAUCCGCUCGUAGGAGCAUUGCAGCA	UGCUGCAAUGCUCCUACGAGCGGAUCAAUU
802074-SS-dsRNA	HpaG802074		GGAUCGCGGUUGAUGACAAACGCAAGAAUC	GAUUCUUGCGUUUGUCAUCAACCGCGAUCC
801766-SS-dsRNA	HpaG801766		AAGACGUGGGCGAUGCCGUCACGUGUCUGC	GCAGACACGUGACGGCAUCGCCCACGUCUU
814274-SS-dsRNA	HpaG814274		GGAGCUAAGGCGAAUGCGAAUGCGAAAGCA	UGCUUUCGCAUUCGCAUUCGCCUUAGCUCC
810698-SS-dsRNA	HpaG810698		GGUCGUGCAACUUCUACCUAUGUCAUCAGA	UCUGAUGACAUAGGUAGAAGUUGCACGACC
814170-SS-dsRNA	HpaG814170		GUCCGUGCGA AACCUGGAUU GACGACACUA	UAGUGUCGUCAAUCCAGGUUUCGCACGGAC
812660-SS-dsRNA	HpaG812660		GAUGAAGCGCAUGGAGAUUGAAGAGAAGAU	AUCUUCUCUUCAAUCUCCAUGCGCUUCAUC
811651-SS-dsRNA	HpaG811651		AAGUGGUGUCUCUUUCCAGAGUGAAGCGUU	AACGCUUCACUCUGGAAAGAGACACCACUU
800673-SS-dsRNA	HpaG800673		GAAAUGUCGAGUGCGCUCACCGAAGUUCAU	AUGAACUUCGGUGAGCGCACUCGACAUUUC
801549-SS-dsRNA	HpaG801549		GGUAAGUUCUCACAGGCAGUGGCCAUGUUU	AAACAUGGCCACUGCCUGUGAGAACUUACC
809280-SS-dsRNA	HpaG809280		GACGAUCUUUAUUCUCUCUGGGCUCUACAA	UUGUAGAGCCCAGAGAGAAUAAAGAUCGUC
813100-SS-dsRNA	HpaG813100		GUGAACAUCUUUGGGGACAUUUCUCAACCU	AGGUUGAGAAAUGUCCCCAAAGAUGUUCAC
810056-SS-dsRNA	HpaG810056		GCUCAAGAAGCCGUCGACUGCUACUCUCAA	UUGAGAGUAGCAGUCGACGGCUUCUUGAGC
802074-SS-dsRNA	HpaG802074		GGAUCGCGGUUGAUGACAAACGCAAGAAUC	GAUUCUUGCGUUUGUCAUCAACCGCGAUCC
802307-SS-dsRNA*	HpaG802307		GUCUGAAAGGAGCCGAGAUUGACCUGAUUA	UAAUCAGGUCAAUCUCGGCUCCUUUCAGAC
813995-SS-dsRNA	HpaG813995		GUCCGUGCGAAACCUGGAUUGACGACACUA	UAGUGUCGUCAAUCCAGGUUUCGCACGGAC
809066-SS-dsRNA	HpaG809066		GUUCGAAGAAGAGGACAACGUGCUCGUACU	AGUACGAGCACGUUGUCCUCUUCUUCGAAC
GUS-E. coli-produced dsRNA**	E. coli GUS	255	GUGAUGCGGAUCAACAGGUGGUUGCAACUGGACAAGGCACUAGCGGGACUUUGCAAGUGGUGAAUCCGCACCUCUGGCAACCGGGUGAAGGUUAUCUCUAUGAACUCGAAGUCACAGCCAAAAGCCAGACAGAGUCUGAUAUCUACCCGCUUCGCGUCGGCAUCCGGUCAGUGGCAGUGAAGGGCCAACAGUUCCUGAUUAACCACAAACCGUUCUACUUUACUGGCUUUGGUCGUCAUGAAGAUGCGGACUUAC	GUAAGUCCGCAUCUUCAUGACGACCAAAGCCAGUAAAGUAGAACGGUUUGUGGUUAAUCAGGAACUGUUGGCCCUUCACUGCCACUGACCGGAUGCCGACGCGAAGCGGGUAGAUAUCAGACUCUGUCUGGCUUUUGGCUGUGACUUCGAGUUCAUAGAGAUAACCUUCACCCGGUUGCCAGAGGUGCGGAUUCACCACUUGCAAAGUCCCGCUAGUGCCUUGUCCAGUUGCAACCACCUGUUGAUCCGCAUCAC
SS: Short synthesized
*This dsRNA is labelled with Cy5
**GUS used as a control

### Sheet: Sheet1
Supplemental TableX. Nucleotide sequences of short, IVT- or E. Coli-produced dsRNAs used in this study.
dsRNA	Gene	Length of dsRNA	Sense Sequence (5'-3')	Antisense Sequence (5'-3')
Hpa-CESA3-Common-SS-dsRNA	HpaG810051	21	UGCGCUGGGGACUCAUGUGCU	AGCACAUGAGUCCCCAGCGCA
Hpa-CESA3-Common-SS-dsRNA		22	AUGCGCUGGGGACUCAUGUGCU	AGCACAUGAGUCCCCAGCGCAU
Hpa-CESA3-Common-SS-dsRNA		23	AUGCGCUGGGGACUCAUGUGCUA	UAGCACAUGAGUCCCCAGCGCAU
Hpa-CESA3-Common-SS-dsRNA		24	GAUGCGCUGGGGACUCAUGUGCUA	UAGCACAUGAGUCCCCAGCGCAUC
Hpa-CESA3-Common-SS-dsRNA		25	GAUGCGCUGGGGACUCAUGUGCUAC	GUAGCACAUGAGUCCCCAGCGCAUC
Hpa-CESA3-Common-SS-dsRNA		30	CUCGAUGCGCUGGGGACUCAUGUGCUACAA	UUGUAGCACAUGAGUCCCCAGCGCAUCGAG
Hpa-CESA3- Specific SS-dsRNA		30	GUCGUACUGAGGUACGUGCGAUGCGGCACU	AGUGCCGCAUCGCACGUACCUCAGUACGAC
Hpa-CESA3-Common-SS-dsRNA		50	UCAAUCAGCUCUCGAUGCGCUGGGGACUCAUGUGCUACAACCGCGUGGGC	GCCCACGCGGUUGUAGCACAUGAGUCCCCAGCGCAUCGAGAGCUGAUUGA
Hpa-CESA3-Common-SS-dsRNA		75	GCCGCUGUCGUCGUCAUUGGCGGCCUCAAUCAGCUCUCGAUGCGCUGGGGACUCAUGUGCUACAACCGCGUGGGC	GCCCACGCGGUUGUAGCACAUGAGUCCCCAGCGCAUCGAGAGCUGAUUGAGGCCGCCAAUGACGACGACAGCGGC
CESA3-E. coli-dsRNA		285	GUGCCCAGCGGCACGGCAUUCUGCACGGAGUGUGGCGAAGCCAUGCCGUCGGAAGACGCGAACCCAGACGUGAGCAUCUCACAGGCGCAGAUGCCGUCGGUCACGAUGAACAGUAAGAGCCAAGCGCCCGAGCGCUGGCAGCAAGUGCCGCAUCGCACGUACCUCAGUACGACGUCGUUCGUGGACCCGAAACACGCGAAAGAAGGCGGUGUGAGCAUGAAGGACAAUGGCCGCAGUAUCCGCUUUAUGGACGGGGGAGUCCAAGGCCCAGACGGCAAGAUGGGG	CCCCAUCUUGCCGUCUGGGCCUUGGACUCCCCCGUCCAUAAAGCGGAUACUGCGGCCAUUGUCCUUCAUGCUCACACCGCCUUCUUUCGCGUGUUUCGGGUCCACGAACGACGUCGUACUGAGGUACGUGCGAUGCGGCACUUGCUGCCAGCGCUCGGGCGCUUGGCUCUUACUGUUCAUCGUGACCGACGGCAUCUGCGCCUGUGAGAUGCUCACGUCUGGGUUCGCGUCUUCCGACGGCAUGGCUUCGCCACACUCCGUGCAGAAUGCCGUGCCGCUGGGCAC
Hpa-BTUB-SS-dsRNA	HpaG814031	30	CUUGGUGUGUGCUGCUAUGUCUGGUAUCAC	GUGAUACCAGACAUAGCAGCACACACCAAG
BTUB-E. coli-dsRNA		273	ACUGUCGUCGAGCCCUACAACGCUACGUUGUCGGUGCACCAGCUCGUGGAGAACGCUGAUGAAGUCAUGUGCCUUGACAAUGAGGCCCUGUAUGACAUUUGCUUCCGCACGCUGAAGCUCACGACUCCUACUUACGGUGAUCUGAAUCACUUGGUGUGUGCUGCUAUGUCUGGUAUCACGACGUGCCUACGUUUUCCCGGUCAGCUGAACUCAGACCUCCGUAAGCUGGCUGUGAACUUGAUUCCGUUUCCACGUCUUCACUUCUUCAUGAUU	AAUCAUGAAGAAGUGAAGACGUGGAAACGGAAUCAAGUUCACAGCCAGCUUACGGAGGUCUGAGUUCAGCUGACCGGGAAAACGUAGGCACGUCGUGAUACCAGACAUAGCAGCACACACCAAGUGAUUCAGAUCACCGUAAGUAGGAGUCGUGAGCUUCAGCGUGCGGAAGCAAAUGUCAUACAGGGCCUCAUUGUCAAGGCACAUGACUUCAUCAGCGUUCUCCACGAGCUGGUGCACCGACAACGUAGCGUUGUAGGGCUCGACGACAGU
802064-SS-dsRNA	HpaG802064	30	AACAGCAGCAGUACCCGCCCACGACGUUGG	CCAACGUCGUGGGCGGGUACUGCUGCUGUU
803108-SS-dsRNA	HpaG803108		GUGGAUGGUGCCAAGUAGCUGCCAAGUACA	UGUACUUGGCAGCUACUUGGCACCAUCCAC
802452-SS-dsRNA	HpaG802452		AAUUGAUCCGCUCGUAGGAGCAUUGCAGCA	UGCUGCAAUGCUCCUACGAGCGGAUCAAUU
802074-SS-dsRNA	HpaG802074		GGAUCGCGGUUGAUGACAAACGCAAGAAUC	GAUUCUUGCGUUUGUCAUCAACCGCGAUCC
801766-SS-dsRNA	HpaG801766		AAGACGUGGGCGAUGCCGUCACGUGUCUGC	GCAGACACGUGACGGCAUCGCCCACGUCUU
814274-SS-dsRNA	HpaG814274		GGAGCUAAGGCGAAUGCGAAUGCGAAAGCA	UGCUUUCGCAUUCGCAUUCGCCUUAGCUCC
810698-SS-dsRNA	HpaG810698		GGUCGUGCAACUUCUACCUAUGUCAUCAGA	UCUGAUGACAUAGGUAGAAGUUGCACGACC
814170-SS-dsRNA	HpaG814170		GUCCGUGCGA AACCUGGAUU GACGACACUA	UAGUGUCGUCAAUCCAGGUUUCGCACGGAC
812660-SS-dsRNA	HpaG812660		GAUGAAGCGC AUGGAGAUUG AAGAGAAGAU	AUCUUCUCUUCAAUCUCCAUGCGCUUCAUC
811651-SS-dsRNA	HpaG811651		AAGUGGUGUC UCUUUCCAGA GUGAAGCGUU	AACGCUUCACUCUGGAAAGAGACACCACUU
800673-SS-dsRNA	HpaG800673		GAAAUGUCGA GUGCGCUCAC CGAAGUUCAU	AUGAACUUCGGUGAGCGCACUCGACAUUUC
801549-SS-dsRNA	HpaG801549		GGUAAGUUCU CACAGGCAGU GGCCAUGUUU	AAACAUGGCCACUGCCUGUGAGAACUUACC
809280-SS-dsRNA	HpaG809280		GACGAUCUUU AUUCUCUCUG GGCUCUACAA	UUGUAGAGCCCAGAGAGAAUAAAGAUCGUC
813100-SS-dsRNA	HpaG813100		GUGAACAUCU UUGGGGACAU UUCUCAACCU	AGGUUGAGAAAUGUCCCCAAAGAUGUUCAC
810056-SS-dsRNA	HpaG810056		GCUCAAGAAG CCGUCGACUG CUACUCUCAA	UUGAGAGUAGCAGUCGACGGCUUCUUGAGC
802074-SS-dsRNA	HpaG802074		GGAUCGCGGU UGAUGACAAA CGCAAGAAUC	GAUUCUUGCGUUUGUCAUCAACCGCGAUCC
802307-SS-dsRNA*	HpaG802307		GUCUGAAAGG AGCCGAGAUU GACCUGAUUA	UAAUCAGGUCAAUCUCGGCUCCUUUCAGAC
813995-SS-dsRNA	HpaG813995		GUCCGUGCGA AACCUGGAUU GACGACACUA	UAGUGUCGUCAAUCCAGGUUUCGCACGGAC
SS: Short synthesized
synthesized by E. coli
*: This dsRNA is also labeled with Cy5
