## Supplemental Table 2 for "Advancing RNAi-Based Strategies Against Downy Mildews: Insights Into dsRNA Uptake and Gene Silencing"

### Sheet: qRT-PCR Sequences
Supplemental Table 2. Primers used in this study and their sequences.
Primer name	Forward Primer sequence (5'-3')	Reverse Primer sequence (5'-3')
Hpa-Actin	TGGCTGAAGGGTACGTGATT	TCCGGCTTAGCATCGTACTT
Hpa-BTUB	GCTTATTGACTCGGTGCTGG	TGCACATAATACGGTCCGGA
Hpa-CesA3	TGTCCGGAACTACTACGAGC	CCGACATCTTGTACTTGCGG
HpaG802064	GCCACGTCAGCACCAATAC	GGGTACTGCTGCTGTTGATG
HpaG802452	GCCATTGAGAGCCCGGAT	ACGAGCGGATCAATTGTCTTG
HpaG803108	CGATCGGCCTTCAAGCTCAT	CTTGGCACCATCCACCCG
Pvp-Actin	AACAGCCGAGCGAGAAATTG	CCGGCAATTCGTAGCTCTTC
Pvp-BTUB	GGTTTCCAGATCACGCACTC	CACATGATACGGTCCGGGTA
Pvp-CesA3	CTTGATCGACTCAGCAGCAG	ACAACTACGCCCCAGATCAC
Bl-Actin	GTGCGGTTCTTGCTTGTTAT	ACGCGTCTAAATCATGACCT
Bl-BTUB	AACTACATGCCTGCGTTTTC	GAAACATACATGCGGCAGTT
Bl-CesA3	ATTCAAGACGGTGGCAAAGC	CGTTCCGACACGATTGTAGC
