## Supplemental Table 3 for "Advancing RNAi-Based Strategies Against Downy Mildews: Insights Into dsRNA Uptake and Gene Silencing"

### Sheet: Sheet1
	Supplemental Table 3. Genes targeted in concentration and multiplexing assays and their possible function.
	Gene ID	Transcript	Genomic location	UniProt accession	UniProt protein name	Significant matches to Pfam
	HpaG814170	HpaT814170	scaffold_463:7181-7981	M4C500	SCP domain-containing protein
	HpaG812660	HpaT812660	scaffold_212:41850-44210	M4C0V6	Uncharacterized protein	Matches Hsp70 protein (PF00012).
	HpaG811651	HpaT811651	scaffold_165:52635-52967	M4BYK3	RxLR effector candidate protein
	HpaG800673	HpaT800673	scaffold_3:770373-770780	M4B325	RxLR effector candidate protein
	HpaG801549	HpaT801549	scaffold_7:836063-839520	M4B5J9	JmjC domain-containing protein	Contains Cupin-like domain (PF13621), DnaJ domain (PF00226), and Tetratricopeptide repeats.
	HpaG809280	HpaT809280	scaffold_98:144158-145201	M4BS89	Pectinesterase	Matches Pectinesterase (PF01095).
	HpaG813100	HpaT813100	scaffold_242:49457-49909	M4C1Y6	Superoxide dismutase copper/zinc binding domain-containing protein	Matches Copper/zinc superoxide dismutase (PF00080).
	HpaG810056	HpaT810056	scaffold_116:142426-144361	M4BU69	STI1 domain-containing protein	Contains STI1/HOP, DP domain (PF17830) and Tetratricopeptide repeats.
	HpaG802074	HpaT802074	scaffold_10:797514-798457	M4B722	RxLR effector candidate protein
	HpaG802307	HpaT802307	scaffold_12:310730-315094	M4B7Q5	ABC transporter domain-containing protein	Contains ABC transporter transmembrane domains (PF00005, PF01061 and PF19055)
	HpaG813395	HpaT813395	scaffold_271:7114-8571	M4C2S9	Glycoside hydrolase	Matches Glycosyl hydrolases family 6 (PF01341)
	HpaG802064	HpaT802064	scaffold_10:708546-708881	M4B712	RxLR effector candidate protein
	HpaG802452	HpaT802452	scaffold_13:335311-336142	M4B850	Prefoldin subunit 3	Matches Prefoldin subunit (PF02996)
	HpaG803108	HpaT803108	scaffold_17:401053-402095	M4B9Z8	Ribosomal RNA methyltransferase FtsJ domain-containing protein	Matches FtsJ-like methyltransferase (PF01728)
